# A Facile LC-MS Method for Profiling Cholesterol and Cholesteryl Esters in Mammalian Cells and Tissues

**DOI:** 10.1101/2024.04.02.587668

**Authors:** Aakash Chandramouli, Siddhesh S. Kamat

## Abstract

Cholesterol is central to mammalian lipid metabolism and serves many critical functions in the regulation of diverse physiological processes. Dysregulation in cholesterol metabolism is causally linked to numerous human diseases, and therefore, *in vivo*, the concentrations and flux of cholesterol and cholesteryl esters (fatty acid esters of cholesterol) are tightly regulated. While mass spectrometry has been an analytical method of choice for detecting cholesterol and cholesteryl esters in biological samples, the hydrophobicity, chemically inert nature and poor ionization of these neutral lipids has often proved a challenge in developing lipidomics compatible liquid chromatography-mass spectrometry (LC-MS) methods to study them. To overcome this problem, here, we report a reverse-phase LC-MS method that is compatible with existing high-throughput lipidomics strategies, and capable of identifying and quantifying cholesterol and cholesteryl esters from mammalian cells and tissues. Using this sensitive yet robust LC-MS method, we profiled different mammalian cell lines and tissues, and provide a comprehensive picture of cholesterol and cholesteryl esters content in them. Specifically, amongst cholesteryl esters, we find that mammalian cells and tissues largely possess monounsaturated and polyunsaturated variants. Taken together, our lipidomics compatible LC-MS method to study this lipid class opens new avenues in understanding systemic and tissue-level cholesterol metabolism under various physiological conditions.

TOC Graphic
