## Supplementary Table for "A Facile LC-MS Method for Profiling Cholesterol and Cholesteryl Esters in Mammalian Cells and Tissues"

### Sheet: Mammalian Cell Lines
Species	HEK293T (nmol/mg protein)						RAW264.7 (nmol/mg protein)						Neuro2A (nmol/mg protein)
	Replicate 1	Replicate 2	Replicate 3	Replicate 4	Average	Standard Deviation	Replicate 1	Replicate 2	Replicate 3	Replicate 4	Average	Standard Deviation	Replicate 1	Replicate 2	Replicate 3	Replicate 4	Average	Standard Deviation
Cholesterol	0.723507	0.676486	0.441222	1.49626	0.834369	0.458215	6.12768	5.36487	7.48934	5.79887	6.19519	0.917586	0.267538	0.436578	0.731812	0.517954	0.488471	0.192863
C14:0 Cholesteryl Ester	0.0646067	0.0436427	0.0440372	0.0595739	0.0529651	0.0107365	0.185098	0.243753	0.0938564	0.107165	0.157468	0.0702028	0.0681918	0.114994	0.0385834	0.0949126	0.0791705	0.0331612
C16:0 Cholesteryl Ester	0.433045	0.292393	0.252671	0.473475	0.362896	0.106878	0.233892	0.448035	0.45437	0.287513	0.355953	0.112172	0.0642375	0.0711946	0.0561057	0.0580645	0.0624006	0.0068102
C16:1 Cholesteryl Ester	0.270783	0.133906	0.179524	0.302669	0.221721	0.0784256	0.375067	0.324687	0.186549	0.209138	0.27386	0.0906246	0.068755	0.0570406	0.0641788	0.0670087	0.0642458	0.00516031
C18:0 Cholesteryl Ester	0.196797	0.178858	0.169789	0.40122	0.236666	0.110275	0.300009	0.410163	0.429311	0.490605	0.407522	0.0794638	0	0	0	0	0	0
C18:1 Cholesteryl Ester	1.64157	1.54892	1.63643	2.36312	1.79751	0.379461	3.3819	4.19844	3.76193	4.59148	3.98344	0.524994	0.531822	0.905339	0.688861	0.657872	0.695974	0.155222
C18:2 Cholesteryl Ester	1.1921	1.09089	1.12515	0.844734	1.06322	0.151599	0.458022	0.700265	0.466848	0.476058	0.525298	0.116877	2.56521	2.63241	2.44712	2.16961	2.45359	0.204221
C18:3 Cholesteryl Ester	0.0815902	0.0500964	0.0550847	0.0833537	0.0675313	0.0173867	0	0	0	0	0	0	0.157375	0.178906	0.148143	0.146855	0.15782	0.0148178
C20:0 Cholesteryl Ester	0.149731	0.161859	0.10689	0.115376	0.133464	0.026484	0	0	0	0	0	0	0	0	0	0	0	0
C20:1 Cholesteryl Ester	0.0268706	0.0271343	0.0527968	0.0242079	0.0327524	0.0134282	0.617587	1.38181	1.47288	0.788591	1.06522	0.425566	0.0611861	0.0602844	0.0734239	0.0796713	0.0686414	0.00948601
C20:2 Cholesteryl Ester	0	0	0	0	0	0	0.25778	0.512443	0.578685	0.33852	0.421857	0.149072	0.0270111	0.0348024	0.0294903	0.0437561	0.033765	0.00741142
C20:4 Cholesteryl Ester	0.075375	0.0507811	0.0506982	0.0287487	0.0514007	0.0190504	0.340515	0.446562	0.491133	0.341523	0.404933	0.0760128	0.116677	0.128278	0.143287	0.137431	0.131418	0.0116072
C20:5 Cholesteryl Ester	0	0	0	0	0	0	0	0	0	0	0	0	0.0270819	0.0292975	0.026437	0.0250439	0.0269651	0.00177234
C22:1 Cholesteryl Ester	0.313897	0.272031	0.286264	0.221353	0.273386	0.0387995	0.246708	0.257826	0.111676	0.141947	0.189539	0.0736186	0.0514064	0.055097	0.040368	0.081426	0.0570744	0.0173987
C22:2 Cholesteryl Ester	0	0	0	0	0	0	0.152999	0.166883	0.0923327	0.109948	0.130541	0.0351619	0.270548	0.276646	0.252767	0.25929	0.264813	0.0107787
C22:6 Cholesteryl Ester	0	0	0	0	0	0	0.0415409	0.08538	0.0485757	0.0710609	0.0616393	0.0202237	0.00652373	0.0130246	0.0105032	0.0123307	0.0105956	0.00291543
C24:1 Cholesteryl Ester	0.744809	0.588672	0.583718	0.75027	0.666867	0.0932011	0.470728	0.47428	0.177007	0.24547	0.341871	0.153416	0.107764	0.105406	0.114166	0.072731	0.100017	0.0185632

### Sheet: Mouse Tissues
Species	Brain (nmol/g tissue)						Heart (nmol/ g tissue)						Liver (nmol/ g tissue)						Kidney (nmol/g tissue)						Lungs (nmol/g tissue)						Spleen (nmol/g tissue)						Muscle (nmol/g tissue)
	Replicate 1	Replicate 2	Replicate 3	Replicate 4	Average	Standard Deviation	Replicate 1	Replicate 2	Replicate 3	Replicate 4	Average	Standard Deviation	Replicate 1	Replicate 2	Replicate 3	Replicate 4	Average	Standard Deviation	Replicate 1	Replicate 2	Replicate 3	Replicate 4	Average	Standard Deviation	Replicate 1	Replicate 2	Replicate 3	Replicate 4	Average	Standard Deviation	Replicate 1	Replicate 2	Replicate 3	Replicate 4	Average	Standard Deviation	Replicate 1	Replicate 2	Replicate 3	Replicate 4	Average	Standard Deviation
Cholesterol	59.854	61.8067	46.9304	72.5999	60.2978	10.5278	4.05534	4.93256	3.35918	8.92795	5.31876	2.49075	5.07394	1.35002	3.57801	0.99817	2.75004	1.92485	3.13211	2.96453	4.53742	3.62476	3.56471	0.706431	11.894	10.9783	16.7749	14.23	13.4693	2.59436	17.742	13.0896	12.6495	19.168	15.6623	3.28184	7.36203	6.26852	3.11052	3.28519	5.00656	2.13689
C16:0 Cholesteryl Ester	3.9611	4.8272	4.72717	4.66442	4.54497	0.394976	1.27065	1.60606	1.01741	1.59254	1.37167	0.282505	5.5239	4.00204	6.5909	6.41638	5.63331	1.18367	0	0	0	0	0	0	8.00812	5.11164	5.9841	5.44191	6.13644	1.29858	4.11475	5.08662	4.02808	4.6618	4.47281	0.496143	0	0	0	0	0	0
C16:1 Cholesteryl Ester	0	0	0	0	0	0	0	0	0	0	0	0	16.5445	13.3888	19.0943	15.849	16.2192	2.34665	0	0	0	0	0	0	0	0	0	0	0	0	0	0	0	0	0	0	0	0	0	0	0	0
C18:0 Cholesteryl Ester	0.74192	0.785253	0.828242	0.616047	0.742866	0.0915961	0.178603	0.179383	0.407393	0.207213	0.243148	0.110302	0.785966	0.170583	2.12919	2.49717	1.39573	1.09908	0	0	0	0	0	0	1.09131	1.15479	1.2121	2.16079	1.40475	0.506439	1.08524	3.21309	1.83394	1.79488	1.98179	0.890075	0.747806	1.24382	1.75796	1.30686	1.26411	0.413398
C18:1 Cholesteryl Ester	21.2264	27.3904	32.8458	27.198	27.1652	4.74662	14.8428	21.0854	19.186	24.2458	19.84	3.93118	250.27	250.521	250.474	223.49	243.689	13.4664	51.974	72.1014	61.5206	60.6982	61.5735	8.24127	54.9593	45.3479	47.8881	52.1524	50.0869	4.29339	48.2768	62.0177	56.035	64.1057	57.6088	7.09953	12.6763	13.7086	14.376	19.3158	15.0192	2.94851
C18:2 Cholesteryl Ester	35.4245	41.4341	50.5131	42.1631	42.3837	6.20396	104.138	156.981	94.8656	81.9995	109.496	32.9327	151.378	213.469	184.597	181.883	182.832	25.3771	57.7783	70.5888	60.6491	89.8194	69.7089	14.4871	85.274	77.344	78.2466	63.0642	75.9822	9.31298	81.2688	90.106	69.7457	72.1594	78.32	9.29297	0.405134	0.707118	0.707118	0.178385	0.499439	0.257054
C18:3 Cholesteryl Ester	1.70681	1.67411	2.16817	1.88939	1.85962	0.22646	5.18828	9.0097	8.31136	6.62496	7.28357	1.71852	0	0	0	0	0	0	0	0	0	0	0	0	0	0	0	0	0	0	0	0	0	0	0	0	0	0	0	0	0	0
C20:0 Cholesteryl Ester	1.37959	0.606209	0.894704	0.94518	0.956421	0.319194	0	0	0	0	0	0	0.489746	0.505199	0.681581	0.885929	0.640614	0.185253	0	0	0	0	0	0	0	0	0	0	0	0	0	0	0	0	0	0	0	0	0	0	0	0
C20:1 Cholesteryl Ester	0	0	0	0	0	0	0	0	0	0	0	0	6.33397	9.17117	7.94315	7.74266	7.79774	1.16234	0	0	0	0	0	0	0	0	0	0	0	0	0	0	0	0	0	0	0	0	0	0	0	0
C20:2 Cholesteryl Ester	0	0	0	0	0	0	0	0	0	0	0	0	6.79511	10.329	7.68282	9.32849	8.53385	1.5918	0	0	0	0	0	0	8.12843	5.53671	4.94301	6.17369	6.19546	1.38317	13.9298	30.3974	14.7814	16.1659	18.8186	7.77402	0	0	0	0	0	0
C20:3 Cholesteryl Ester	0	0	0	0	0	0	0	0	0	0	0	0	0	0	0	0	0	0	0	0	0	0	0	0	0	0	0	0	0	0	9.63162	20.1018	9.43401	10.0708	12.3096	5.20163	0	0	0	0	0	0
C20:4 Cholesteryl Ester	77.0875	82.3189	72.6197	64.9938	74.255	7.33699	42.0818	65.1022	44.7465	32.1769	46.0269	13.819	85.9725	139.246	138.396	98.6912	115.577	27.3405	84.5067	84.4132	92.1729	124.087	96.295	18.8815	63.3387	49.6261	42.2631	36.8749	48.0257	11.4688	23.985	49.9631	36.0191	38.2209	37.047	10.6439	5.69431	12.1162	5.93151	6.94906	7.67276	3.01186
C22:1 Cholesteryl Ester	0	0	0	0	0	0	0	0	0	0	0	0	7.15568	8.73328	8.57897	9.19875	8.41667	0.880969	0	0	0	0	0	0	0	0	0	0	0	0	2.56051	4.0029	2.65425	2.66645	2.97102	0.689542	0	0	0	0	0	0
C22:4 Cholesteryl Ester	14.9775	14.4001	15.7221	13.8077	14.7269	0.817511	0.489681	0.895647	0.469984	0.44877	0.57602	0.213738	1.78161	5.28867	3.81888	3.66772	3.63922	1.43811	0	0	0	0	0	0	13.1409	10.6169	9.05465	9.44701	10.5649	1.84112	19.3094	49.8819	29.7027	36.8162	33.9275	12.8378	0	0	0	0	0	0
C22:5 Cholesteryl Ester	0	0	0	0	0	0	0	0	0	0	0	0	0	0	0	0	0	0	0	0	0	0	0	0	0	0	0	0	0	0	4.3109	7.31026	4.64029	5.46029	5.43043	1.34317	0	0	0	0	0	0
C22:6 Cholesteryl Ester	44.695	51.7496	58.0539	52.8678	51.8416	5.49935	3.49142	5.3408	3.08315	3.46765	3.84576	1.01411	39.6487	59.1697	57.4911	46.5246	50.7085	9.26316	0	0	0	0	0	0	0	0	0	0	0	0	5.43045	5.6291	2.51711	2.99384	4.14262	1.61556	0	0	0	0	0	0
C24:1 Cholesteryl Ester	0	0	0	0	0	0	0	0	0	0	0	0	0	0	0	0	0	0	0	0	0	0	0	0	2.68753	2.60269	0.815494	1.37759	1.87083	0.923695	4.09313	6.02601	4.25897	3.90647	4.57115	0.980541	4.83903	7.27616	9.95698	12.1263	8.54962	3.17088

### Sheet: Mouse Blood
Species	Blood (nmol/mg protein)
	Replicate 1	Replicate 2	Replicate 3	Replicate 4	Average	Standard Deviation
Cholesterol	0.141153	0.16719	0.14647	0.122565	0.144345	0.0183571
C16:0 Cholesteryl Ester	0.122876	0.1008	0.0938262	0.0976829	0.103796	0.0130358
C16:1 Cholesteryl Ester	0.252898	0.203463	0.180403	0.192497	0.207315	0.0318145
C16:2 Cholesteryl Ester	0.00673537	0.00485512	0.0053803	0.00409944	0.00526756	0.00111082
C18:0 Cholesteryl Ester	0.00309388	0.002476	0.00401068	0.00259453	0.00304377	0.000697998
C18:1 Cholesteryl Ester	3.5875	3.2417	2.41028	2.20419	2.86092	0.660123
C18:2 Cholesteryl Ester	16.9903	14.566	12.8693	9.62352	13.5123	3.09532
C18:3 Cholesteryl Ester	0.530175	0.398047	0.441095	0.401014	0.442583	0.061606
C20:2 Cholesteryl Ester	0.781445	0.674445	0.656311	0.463966	0.644042	0.132139
C20:4 Cholesteryl Ester	23.3258	21.8873	23.4491	15.8746	21.1342	3.57734
C20:5 Cholesteryl Ester	0.425174	0.308725	0.415261	0.182101	0.332815	0.113464
C22:4 Cholesteryl Ester	0.9297	0.845162	0.991467	0.67859	0.861229	0.135727
C22:6 Cholesteryl Ester	3.84304	3.55067	3.62353	2.10117	3.2796	0.795386
